# SMYD5 is a ribosomal methyltransferase which trimethylates RPL40 lysine 22 through recognition of a KXY motif

**DOI:** 10.1101/2024.10.10.616381

**Authors:** Joshua J. Hamey, Manan Shah, John D. Wade, Tara K. Bartolec, Richard E. H. Wettenhall, Kate G.R. Quinlan, Nicholas A. Williamson, Marc R. Wilkins

**Affiliations:** School of Biotechnology and Biomolecular Sciences, University of New South Wales, NSW, 2052, Australia; Florey Institute for Neuroscience and Mental Health, University of Melbourne, VIC, 3010, Australia; Melbourne Mass Spectrometry and Proteomics Facility, Bio21 Molecular Science and Biotechnology Institute, University of Melbourne, VIC, 3010, Australia; ARC Centre of Excellence for the Mathematical Analysis of Cellular Systems, University of New South Wales, NSW, 2052, Australia

**Keywords:** Ribosome, translation, lysine methylation, methyltransferase, substrate specificity

## Abstract

The eukaryotic ribosome is highly modified by protein methylation, yet many of the responsible methyltransferases remain unknown. Here we have identified SMYD5 as a ribosomal protein methyltransferase that catalyses trimethylation of RPL40/eL40 at lysine 22. Through a systematic mass spectrometry-based approach, we show that the human ribosome has 12 primary sites of protein methylation, including at RPL40 K22. Through *in vitro* methylation of synthetic RPL40 using fractionated lysate, we then identify SMYD5 as a candidate RPL40 K22 methyltransferase. We show that recombinant SMYD5 has robust activity towards RPL40 K22 *in vitro*, and that active site mutations ablate this activity. Knockouts of *SMYD5* in K562 cells show a complete loss of RPL40 K22 methylation and decrease polysome levels. By systematic analysis of its recognition motif, we show that SMYD5 requires a tyrosine in the +2 position, and thereby is incapable of methylating its previously reported histone substrates.
