## Supplementary material for "SMYD5 is a ribosomal methyltransferase which trimethylates RPL40 lysine 22 through recognition of a KXY motif": Table S4

### Sheet: Motif hits
Table S4: Matches to SMYD5 substrate recognition motif in the human proteome
Motif: [FILMV][CILMSTWY][CFRVY][K][ACGPSWY][Y][AKR]
Gene Name	UniProt Accession	UniProt Name	Site	Sequence context
C1GALT1C1	Q96EU7	C1GLC_HUMAN	124	MMRKAYK
CCDC160	A6NGH7	CC160_HUMAN	304	LLRKYYA
CD226	Q15762	CD226_HUMAN	73	VIRKPYA
C5orf22	Q49AR2	CE022_HUMAN	160	IMVKPYK
CFAP46	Q8IYW2	CFA46_HUMAN	269	ILRKAYR
CFTR	P13569	CFTR_HUMAN	26	ILRKGYR
COQ3	Q9NZJ6	COQ3_HUMAN	62	IWFKSYR
JMJD6	Q6NYC1	JMJD6_HUMAN	311	LSRKWYR
ABCC12	Q96J65	MRP9_HUMAN	66	VMVKGYR
MTX1	Q13505	MTX1_HUMAN	274	VTRKWYA
MUC7	Q8TAX7	MUC7_HUMAN	61	FIRKSYK
PRDM14	Q9GZV8	PRD14_HUMAN	412	FTYKYYR
UBA52	P62987	RL40_HUMAN	98	ICRKCYA
RNF123	Q5XPI4	RN123_HUMAN	13	FSRKSYR
MRPS16	Q9Y3D3	RT16_HUMAN	10	LLCKAYR
SLC6A6	P31641	SC6A6_HUMAN	424	FLRKGYR
SMYD1	Q8NB12	SMYD1_HUMAN	418	MICKAYA
YEATS4	O95619	YETS4_HUMAN	52	VYVKPYR
HIVEP2	P31629	ZEP2_HUMAN	643	VCRKPYK
