## Supplementary material for "SMYD5 is a ribosomal methyltransferase which trimethylates RPL40 lysine 22 through recognition of a KXY motif": Table S5

### Sheet: Sheet1
Name	Sequence	Purpose
SMYD5_pET15b_Gibson	GAAATAATTTTGTTTAACTTTAAGAAGGAGATATACCATGGCGGCCTCCATGTGCGACGTGTTCTCCTTCTGCGTGGGCGTGGCGGGCCGCGCGCGGGTCTCCGTGGAAGTCCGTTTCGTGAGCAGCGCCAAGGGAAAGGGGCTGTTTGCCACACAGCTCATCCGGAAGGGGGAGACCATCTTCGTAGAACGGCCCCTGGTGGCTGCACAGTTTCTCTGGAATGCACTTTATCGCTACCGAGCCTGTGACCACTGCCTTAGGGCACTAGAGAAGGCAGAGGAGAATGCCCAGAGGCTGACCGGGAAACCAGGCCAGGTTCTGCCTCACCCAGAGCTGTGCACTGTGCGCAAAGACCTCCACCAGAACTGTCCCCATTGCCAAGTGATGTACTGCAGTGC…	Double-stranded DNA fragment of full length SMYD5 with C-terminal HisTag and overhands for Gibson cloning into pET15b
SMYD5_H316L_Fwd	AGCTGCTGCAACCTCAGTTGTGTGCCC	Mutating SMYD5 - H316L
SMYD5_H316L_Rev	GGGCACACAACTGAGGTTGCAGCAGCT	Mutating SMYD5 - H316L
SMYD5_Y351A_Fwd	ATTTGTATCAGCGCCTTGGACTGCTGT	Mutating SMYD5 - Y351A
SMYD5_Y351A_Rev	ACAGCAGTCCAAGGCGCTGATACAAAT	Mutating SMYD5 - Y351A
SMYD5_Y372A_Fwd	CTCAGGGAGAACGCTCTATTTGTCTGT	Mutating SMYD5 - Y372A
SMYD5_Y372A_Rev	ACAGACAAATAGAGCGTTCTCCCTGAG	Mutating SMYD5 - Y372A
SMYD5_delta80-101_SLIM_RS	TCACAGGCTCGGTAGCGAT	Mutating SMYD5 - deletion of residues 80-101
SMYD5_ delta80-101_SLIM_RT	CTTCTCTAGTGCCCTAAGGCAGTGGTCACAGGCTCGGTAGCGAT	Mutating SMYD5 - deletion of residues 80-101
SMYD5_ delta80-101_SLIM_FT	CCACTGCCTTAGGGCACTAGAGAAGACTGTGCGCAAAGACCTC	Mutating SMYD5 - deletion of residues 80-101
SMYD5_ delta80-101_SLIM_FS	ACTGTGCGCAAAGACCTC	Mutating SMYD5 - deletion of residues 80-101
SMYD5_delta260-298_SLIM_RS	GTCCCAACAAGAGCAAAGAGAG	Mutating SMYD5 - deletion of residues 260-298
SMYD5_ delta260-298_SLIM_RT	GCTGGTCCCGATTCCTTGGCCATTGGTCCCAACAAGAGCAAAGAGAG	Mutating SMYD5 - deletion of residues 260-298
SMYD5_ delta260-298_SLIM_FT	CAATGGCCAAGGAATCGGGACCAGCTTTCTTAACTGTGAAGGATCTGGC	Mutating SMYD5 - deletion of residues 260-298
SMYD5_ delta260-298_SLIM_FS	TTTCTTAACTGTGAAGGATCTGGC	Mutating SMYD5 - deletion of residues 260-298
SMYD5_delta384-417_SLIM_RS	ACAAATAGATAGTTCTCCCTGAGGA	Mutating SMYD5 - deletion of residues 384-418 (retaining C-terminal HisTag)
SMYD5_delta384-417_SLIM_RT	TGCCAGGCATTTGGGACAGGAACAGACAAATAGATAGTTCTCCCTGAGGA	Mutating SMYD5 - deletion of residues 384-418 (retaining C-terminal HisTag)
SMYD5_delta384-417_SLIM_FT	CTGTTCCTGTCCCAAATGCCTGGCACATCACCATCACCATCACTAATAAGG	Mutating SMYD5 - deletion of residues 384-418 (retaining C-terminal HisTag)
SMYD5_delta384-417_SLIM_FS	CATCACCATCACCATCACTAATAAGG	Mutating SMYD5 - deletion of residues 384-418 (retaining C-terminal HisTag)
pET15b_fwd	GGATCCGGCTGCTAACAAAG	Generating pET15b backbone for Gibson Assembly
pET15b_rev	GGTATATCTCCTTCTTAAAGTTAAACAAAATTATTTC	Generating pET15b backbone for Gibson Assembly
T7_fwd	TAATACGACTCACTATAGG	Checking primers for pET15b
T7_rev	GCTAGTTATTGCTCAGCGG	Checking primers for pET15b
SMYD5 exon 2 FWD primer	AGTGCCCTGCCATTATCAGC	PCR and sequencing for SMYD5 KOs using guide 1
SMYD5 exon 2 REV primer	AGGGCATCGTACTTGTGCTC	PCR and sequencing for SMYD5 KOs using guide 1
SMYD5 exon 3 FWD primer	GTGCCCAACCCACACATTTC	PCR and sequencing for SMYD5 KOs using guide 2
SMYD5 exon 3 REV primer	ACATAGGGTGCTCTGGGGAT	PCR and sequencing for SMYD5 KOs using guide 2
SMYD5 KO gRNA 1	GGGAGACCATCTTCGTAGAA	SMYD5 KO guide RNA targeting exon 2
SMYD5 KO gRNA 2	TCTCTAGTGCCCTAAGGCAG	SMYD5 KO guide RNA targeting exon 3
